# International travelers and genomics uncover a ‘hidden’ Zika outbreak

**DOI:** 10.1101/496901

**Authors:** Nathan D. Grubaugh, Sharada Saraf, Karthik Gangavarapu, Alexander Watts, Amanda L. Tan, Rachel J. Oidtman, Jason T. Ladner, Glenn Oliveira, Nathaniel L. Matteson, Moritz U.G. Kraemer, Chantal B.F. Vogels, Aaron Hentoff, Deepit Bhatia, Danielle Stanek, Blake Scott, Vanessa Landis, Ian Stryker, Marshall R. Cone, Edgar W. Kopp, Andrew C. Cannons, Lea Heberlein-Larson, Stephen White, Leah D. Gillis, Michael J. Ricciardi, Jaclyn Kwal, Paola K. Lichtenberger, Diogo M. Magnani, David I. Watkins, Gustavo Palacios, Davidson H. Hamer, for the GeoSentinel Surveillance Network, Lauren M. Gardner, T. Alex Perkins, Guy Baele, Kamran Khan, Andrea Morrison, Sharon Isern, Scott F. Michael, Kristian G. Andersen

**Author notes:** These authors contributed equally to this work (Nathan D. Grubaugh, Sharada Saraf, Karthik Gangavarapu). These authors jointly supervised this work (Andrea Morrison, Sharon Isern, Scott F. Michael, Kristian G. Andersen). Correspondence and requests for materials should be addressed to N.D.G. or S.F.M.

## Abstract

The ongoing Zika epidemic in the Americas has challenged public health surveillance, response, and control systems. Even as the epidemic appears to be near its end in the Americas, it is unclear whether substantial Zika virus transmission may still be ongoing. This issue is exacerbated by large discrepancies in local case reporting and significant delays in detecting outbreaks due to surveillance gaps. To uncover locations with lingering outbreaks in the Americas, we investigated travel-associated Zika cases diagnosed in the United States and Europe to identify signatures of transmission dynamics that were not captured by local reporting. We found that a large and unreported Zika outbreak occurred in Cuba during 2017, a year after peak transmission in neighboring countries, with cases still appearing in 2018. By sequencing Zika virus from infected travelers, we show that the 2017 outbreak in Cuba was sparked by long-lived lineages of Zika virus introduced from multiple places in the Americas a year prior. Our data suggest that while aggressive mosquito control in Cuba may initially have been effective at mitigating Zika virus transmission, in the absence of vaccines, herd immunity, or strong international coordination, such control measures may need to be maintained to be effective. Our study highlights how Zika virus may still be ‘silently’ spreading in the Americas and provides a framework for more accurately understanding outbreak dynamics.
