## Supplementary material for "International travelers and genomics uncover a ‘hidden’ Zika outbreak"

### Sheet: Data for Fig. 3a
GenBank ID	Sample name	Date collected	Probable location of infection	Sample type	Sequence length	%CDS covered	Source
MK269360	FLSR103	2016-08-09	Florida, USA	Serum	10269	1	FL DOH
MK269356	FLUR076	2016-08-19	Florida, USA	Urine	7367	0.717	FL DOH
MK269357	FLUR096	2016-09-03	Florida, USA	Urine	10089	0.982	FL DOH
MK269353	FLSR118	2016-08-28	Florida, USA	Serum	9623	0.937	FL DOH
TBD	FL257U	2018-01-18	Cuba	Urine	10044	0.978	FL DOH
TBD	FL82U	2017-10-09	Cuba	Urine	9906	0.965	FL DOH
MF159531	Hu0046Sa	2017-04-19	Cuba	Saliva	10608	1	U of Miami
MH063262	FL051Se	2017-07-17	Cuba	Serum	10.635	1	FL DOH
MH063264	FL055Se	2017-08-13	Cuba	Serum	10366	1	FL DOH
MH063261	FL049U	2017-09-24	Cuba	Urine	10385	0.996	FL DOH
MH063265	FL057U	2017-07-17	Cuba	Urine	10341	0.938	FL DOH
MH063260	FL047U	2017-08-08	Cuba	Urine	10342	0.767	FL DOH
MH063263	FL052U	2017-08-05	Cuba	Urine	10099	0.896	FL DOH
